# Scalable identification of lineage-specific gene regulatory networks from metacells with NetID

**DOI:** 10.1101/2024.09.08.611796

**Authors:** Weixu Wang, Yichen Wang, Ruiqi Lyu, Dominic Grün

## Abstract

The identification of gene regulatory networks (GRN) governing distinct cell fates in multilineage cellular differentiation systems is of critical importance for understanding cell fate decision. Single-cell RNA-sequencing (scRNA-seq) provides a powerful tool for the quantification of gene-level co-variation across the cell state manifold. However, accurate GRN reconstruction is hampered by the sparsity of scRNA-seq data introducing substantial technical noise. Moreover, the high dimensionality of typical scRNA-seq datasets limits the scalability of available approaches. To overcome these challenges, and to facilitate the inference of lineage-specific GRNs with directed regulator-target relations, we introduce NetID. This approach optimizes coverage of the cell state manifold by homogenous metacells and avoids spurious gene-gene correlations observed with available imputation methods. Benchmarking demonstrates superior performance of NetID compared to imputation-based GRN inference. By incorporating cell fate probability information, NetID facilitates prediction of lineage-specific GRNs and recovers known network motifs centered around lineage-determining transcription factors governing bone marrow hematopoiesis, making it a powerful toolkit for deciphering the gene regulatory control of cellular differentiation from large-scale single-cell transcriptome data.
