## Supplementary Table 1 for "Scalable identification of lineage-specific gene regulatory networks from metacells with NetID"

### Sheet: Sheet1
Dataset	ground truth	Figures
Mouse hematopoietic differentiation	Mouse non-specific ChIP-seq/STRING	Fig. 2, Fig. S3
Human hematopoietic differentiation	Human non-specific ChIP-seq/STRING	Fig. S2, Fig. S4, Fig. S5, S6
Mouse embryonic stem cell	Mouse non-specific ChIP-seq/STRING/mESC specific ChIP-seq	Fig. S2, Fig. S4, Fig. S5, S6
Mouse embryonic stem cell	Mouse non-specific ChIP-seq/STRING/mESC specific ChIP-seq/lof-gof ChIP-seq	Fig. 4
Mouse hematopoietic stem cells	Mouse non-specific ChIP-seq/STRING/mHSC specific ChIP-seq	Fig. 4
