## Supplementary Table 2 for "Scalable identification of lineage-specific gene regulatory networks from metacells with NetID"

### Sheet: Sheet1
	Gene	function	reference
Erythorid Lineage
	Gata1	Gata1 plays a pivotal role by activating erythroid-specific genes and repressing non-erythroid lineage genes	Ferreira R, Ohneda K, Yamamoto M, Philipsen S: GATA1 function, a paradigm for transcription factors in hematopoiesis. Mol Cell Biol 2005, 25:1215-1227.
	Zfpm1	partners with Gata1 to enhance its function	Mancini E, Sanjuan-Pla A, Luciani L, Moore S, Grover A, Zay A, Rasmussen KD, Luc S, Bilbao D, O'Carroll D, et al: FOG-1 and GATA-1 act sequentially to specify definitive megakaryocytic and erythroid progenitors. EMBO J 2012, 31:351-365.
	Gfi1b	Gfi1b supports erythroid differentiation by repressing genes that promote alternative lineages and maintaining the quiescence of progenitor cells	Vassen L, Beauchemin H, Lemsaddek W, Krongold J, Trudel M, Moroy T: Growth factor independence 1b (gfi1b) is important for the maturation of erythroid cells and the regulation of embryonic globin expression. PLoS One 2014, 9:e96636.
	KLF1	KLF1 is is crucial for the expression of β-globin and other erythroid-specific genes	A global role for KLF1 in erythropoiesis revealed by ChIP-seq in primary erythroid cells.
	Ldb1	forms a complex with Gata1 and Tal1 (Scl) to regulate the expression of critical erythroid genes	Love PE, Warzecha C, Li L: Ldb1 complexes: the new master regulators of erythroid gene transcription. Trends Genet 2014, 30:1-9.
	Tal1	is essential for the establishment of the erythroid lineage by regulating the expression of genes involved in erythroid progenitor proliferation and survival	Kassouf MT, Hughes JR, Taylor S, McGowan SJ, Soneji S, Green AL, Vyas P, Porcher C: Genome-wide identification of TAL1's functional targets: insights into its mechanisms of action in primary erythroid cells. Genome Res 2010, 20:1064-1083.
Neurophil Lineage
	Spi1	the master regulator of myeloid lineage differentiation	Smith LT, Hohaus S, Gonzalez DA, Dziennis SE, Tenen DG: PU. 1 (Spi-1) and C/EBP alpha regulate the granulocyte colony-stimulating factor receptor promoter in myeloid cells. 1996.
	Irf8	Irf8 is critical in the early stages of neutrophil differentiation, where it acts alongside Spi1 to drive the expression of myeloid-specific genes	Kurotaki D, Yamamoto M, Nishiyama A, Uno K, Ban T, Ichino M, Sasaki H, Matsunaga S, Yoshinari M, Ryo A, et al: IRF8 inhibits C/EBPalpha activity to restrain mononuclear phagocyte progenitors from differentiating into neutrophils. Nat Commun 2014, 5:4978.
	Irf5	regulating genes involved in inflammatory responses and neutrophil function	Khoyratty TE, Udalova IA: Diverse mechanisms of IRF5 action in inflammatory responses. Int J Biochem Cell Biol 2018, 99:38-42.
	Zeb2	plays a crucial role in the terminal differentiation of neutrophils by repressing genes that promote alternative cell fates, thereby ensuring commitment to the neutrophil lineage	Scott CL, Omilusik KD: ZEBs: Novel Players in Immune Cell Development and Function. Trends Immunol 2019, 40:431-446.
	Klf4	enhances the expression of genes crucial for neutrophil maturation and function	Shen Y, Hong H, Sangwung P, Lapping S, Nayak L, Zhang L, Jain MK, Liao X: Kruppel-like factor 4 regulates neutrophil activation. Blood Adv 2017, 1:662-668.
